# Discovering genomic islands in unannotated bacterial genomes using sequence embedding

**DOI:** 10.1101/2022.08.25.505341

**Authors:** Priyanka Banerjee, Oliver Eulenstein, Iddo Friedberg

## Abstract

**Motivation:** Genomic islands (GEIs) are clusters of genes in bacterial genomes that are typically acquired by horizontal gene transfer. Genomic islands play a crucial role in the evolution of bacteria by helping them adapt quickly to changing environments. Specifically of interest to human health, many GEIs contain pathogenicity and antimicrobial resistance genes. Detecting GEIs is therefore an important problem in biomedical and environmental research. There have been many previous studies for computationally identifying GEIs, but most of the studies rely either on detecting differences between closely related genomes, or on annotated nucleotide sequences with predictions based on a fixed set of known features.

**Results:** Here we present TreasureIsland, which uses a new unsupervised representation of DNA sequences to predict GEIs. We developed a high precision boundary detection method featuring an incremental fine-tuning of GEI borders, and we evaluated the accuracy of this framework using a new comprehensive reference dataset, Benbow. We show that TreasureIsland performs competitively when compared with other GEI predictors, enabling the identification of genomic islands in unannotated and taxonomically isolated bacterial genomes.

**Availability:** The source code and the datasets used in this study are available at: https://github.com/priyamayur/GenomicIslandPrediction

**Supplementary information:** Supplementary Material is available at *Bioinformatics* online.
