## Supplementary material for "Discovering genomic islands in unannotated bacterial genomes using sequence embedding": Classification Information

### Sheet: classification_data_information
190 machine learning GEIs(positive labels) training set genomes:			20 Comparative genomics validation set genomes :			Literature validation set genomes:
(used during machine learning training)			(used for machine learning training and evaluation of TreasureIsland in section 3.1.1)			(used for evaluation of TreasureIsland in section 3.1.2)
(positive labels)	(negative labels)
Accession	Accession		Accession			Accession
NC_010380.1'	NC_008022.1'		NC_009342.1'			NC_004431.1'
NC_016801'	NC_004431.1'		NC_007958.1'			NC_002695.1'
NC_000922.1'	NC_002695.1'		NC_009783.1'			NC_003198.1'
NC_016789'	NC_008600.1'		NC_008321.1'			NC_004070.1'
NC_012471'	NC_008543.1'		NC_009665.1'			NC_004603.1'
NC_007086'	NC_003047.1'		NC_004603.1'			NC_003923.1'
NC_004668'	NC_004631.1'		NC_008253.1'
NC_010159.1'	NC_010102.1'		NC_008024.1'
NC_003197.2'	NC_003485.1'		NC_008563.1'
NC_008258.1'	NC_002516.2'		NC_010501.1'
NC_006155.1'	NC_010167.1'		NC_010334.1'
NC_009074.1'	NC_005139.1'		NC_004116.1'
NC_000915'	NC_004088.1'		NC_010473.1'
NC_004606.1'	NC_009485.1'		NC_007606.1'
NC_000913.3'	NC_008023.1'		NC_009504.1'
NC_008061.1'	NC_009080.1'		NC_010515.1'
NC_009900.1'	NC_003198.1'		NC_005071.1'
NC_007530.2'	NC_009487.1'		NC_010322.1'
NC_009457'	NC_010159.1'		NC_009708.1'
NC_017960'	NC_008060.1'		NC_009512.1'
NC_003098.1'	NC_004722.1'
NC_008600.1'	NC_005945.1'
NC_009782.1'	NC_003923.1'
NC_011001'	NC_009052.1'
NC_006350.1'	NC_010582.1'
NC_002505'	NC_005773.3'
NC_009052.1'	NC_010410.1'
NC_000921'	NC_006350.1'
NC_003997.3'	NC_010465.1'
NC_002944.2'	NC_006905.1'
NC_002179.2'	NC_007434.1'
NC_017337'	NC_009997.1'
NC_017905'	NC_002758.2'
NC_007168'	NC_010551.1'
NC_007297'	NC_007651.1'
NC_017366'	NC_004606.1'
NC_002953'	NC_007778.1'
NC_009879.1'	NC_008258.1'
NC_002655.2'	NC_009445.1'
NC_004631.1'	NC_010612.1'
NC_007510.1'	NC_009801.1'
NC_009901.1'	NC_007146.2'
NC_010612.1'	NC_009879.1'
NC_003909.8'	NC_009901.1'
NC_000921.1'	NC_003909.8'
NC_009997.1'	NC_007946.1'
NC_004337'	NC_004070.1'
NC_009485.1'	NC_008819.1'
NC_009800.1'	NC_007613.1'
NC_004461'	NC_007005.1'
NC_022226'	NC_004368.1'
NC_017303'	NC_007432.1'
NC_002745.2'	NC_008061.1'
NC_007005.1'	NC_007384.1'
NC_016800'	NC_004578.1'
NC_007146.2'	NC_009438.1'
NC_002678.1'	NC_010498.1'
NC_004368.1'	NC_006155.1'
NC_005945.1'	NC_010184.1'
NC_003143.1'	NC_008750.1'
NC_003919'	NC_008390.1'
NC_014329'	NC_008595.1'
NC_016783'	NC_009076.1'
NC_002620.2'	NC_007335.2'
NC_004431.1'	NC_007793.1'
NC_009080.1'	NC_006511.1'
NC_013353'	NC_008577.1'
NC_007622'	NC_009074.1'
NC_003143'	NC_003997.3'
NC_003902'	NC_009800.1'
NC_008595.1'	NC_002944.2'
NC_013853'	NC_010380.1'
NC_016787'	NC_008463.1'
NC_002516.2'	NC_007761.1'
NC_010084.1'	NC_009900.1'
NC_014256'	NC_004741.1'
NC_009801.1'	NC_010084.1'
NC_006511.1'	NC_007510.1'
NC_015215'	NC_008322.1'
NC_016808'
NC_005773.3'
NC_010554'
NC_003923.1'
NC_008463.1'
NC_009632.1'
NC_010167.1'
NC_010465.1'
NC_004917'
NC_002505.1'
NC_009257'
NC_007434.1'
NC_021994'
NC_010161'
NC_002737.2'
NC_013361'
NC_009445.1'
NC_009480'
NC_008023.1'
NC_011498'
NC_003212.1'
NC_007613.1'
NC_007793.1'
NC_008390.1'
NC_011751'
NC_002695.1'
NC_008060.1'
NC_003028.3'
NC_008543.1'
NC_003485.1'
NC_003103.1'
NC_013450'
NC_007335.2'
NC_010120'
NC_010382'
NC_004741.1'
NC_006570'
NC_016785'
NC_000964.3'
NC_009778'
NC_014659'
NC_007778.1'
NC_009442'
NC_004722.1'
NC_006905.1'
NC_017365'
NC_002952'
NC_017387'
NC_004070.1'
NC_000907.1'
NC_006086.1'
NC_007946.1'
NC_008750.1'
NC_017368'
NC_003047.1'
NC_003112'
NC_010611'
NC_021733'
NC_011900'
NC_011312'
NC_010498.1'
NC_007651.1'
NC_009438.1'
NC_007761.1'
NC_005139.1'
NC_017301'
NC_003210.1'
NC_002655'
NC_007508'
NC_013364'
NC_017162'
NC_017333'
NC_017626'
NC_007350'
NC_004088.1'
NC_008819.1'
NC_003295.1'
NC_010102.1'
NC_010582.1'
NC_008577.1'
NC_000915.1'
NC_008322.1'
NC_006834'
NC_000963.1'
NC_017367'
NC_004578.1'
NC_016941'
NC_008800'
NC_009641'
NC_007432.1'
NC_017300'
NC_010184.1'
NC_008022.1'
NC_016782'
NC_010545'
NC_010551.1'
NC_002935'
NC_007296'
NC_007384.1'
NC_003198.1'
NC_003197'
NC_009076.1'
NC_002745'
NC_017171'
NC_000117.1'
NC_021726'
NC_002677.1'
NC_008262'
NC_017349'
NC_002951'
NC_010410.1'
